# The microstructure investigation of plant architecture with X-ray microscopy

**DOI:** 10.1101/729533

**Authors:** Wenting Zhang, Tao Guo, Ke Chen, Ting La, Philipp Alexander Bastians, Chunjie Cao

**Author notes:** Wenting Zhang and Tao Guo contributed equally to this work.

## Abstract

**Background:** In recent years, the plant morphology has been well studied by multiple approaches at cellular and subcellular levels. Two-dimensional (2D) microscopy techniques offer imaging of plant structures on a wide range of magnifications for researchers. However, subcellular imaging is still challenging in plant tissues like roots and seeds.

**Results:** Here we use a three-dimensional (3D) imaging technology based on the ZEISS X-ray microscope (XRM) Versa and analyze several plant tissues from different plant species. The XRM provides new insights into plant structures using non-destructive imaging at high-resolution and high contrast. We also developed a workflow aiming to acquire accurate and high-quality images in the context of the whole specimen. Multiple plant samples including rice, tobacco, *Arabidopsis* and maize were used to display the differences of phenotypes, which indicates that the XRM is a powerful tool to investigate plant microstructure.

**Conclusions:** Our work provides a novel observation method to evaluate and quantify tissue specific differences for a range of plant species. This new tool is suitable for non-destructive seed observation and screening.
