## Supplementary material for "The microstructure investigation of plant architecture with X-ray microscopy": Table S1

### Sheet: Sheet1
Table S1. The summary of scanning parameters of all samples used in this study.
Samples	Voxel size (μm)	Field of view (mm)	Voltage/Power (kV/W)	Scanning time (Hrs.)
TQ root	0.7	Φ 0.7X0.7	50/4	1.1
FAZ1 seed (wide field)	9.3	Φ 9.3X9.3	60/5	0.8
FAZ1 seed (fixed position scanning)	2.3	Φ 2.3X2.3	40/3	1.8
FAZ1 seed (glume scanning)	0.7	Φ 0.7X0.7	50/4	3.5
gsn1 seed (wide field)	13.0	Φ 13.0X13.0	60/5	0.8
gsn1 seed (fixed position scanning)	2.3	Φ 13.0X13.0	40/3	1.8
gsn1 seed (glume scanning)	0.5	Φ 0.5X0.5	60/5	3.9
GC stem (wide field)	2.8	Φ 2.8X2.8	40/3	1.0
GC stem (fixed position scanning)	0.7	Φ 0.7X0.7	50/4	2.1
FAZ1 young spikelet (wide field)	1.6	Φ 1.6X1.6	50/4	2.7
FAZ1 young spikelet (elaboration)	0.7	Φ 0.7X0.7	50/4	4.1
gsn1 young spikelet (elaboration)	0.9	Φ 0.9X0.9	50/4	3.5
W22 seed (wide field)	9.5	Φ 9.5X9.5	50/4	1.5
W22 seed (elaboration)	0.7	Φ 0.7X0.7	50/4	3.5
